# The role of climatic anomalies in agricultural instability and settlement abandonment in northeastern Germany during the Migration Period

**DOI:** 10.1101/2025.10.08.681122

**Authors:** Khadijeh Alinezhad, Rongwei Geng, Evelien J. C. van Dijk, Wiebke Kirleis, Mara Weinelt

## Abstract

The Late Antique Migration Period (LAMP; 300–700 CE) in northeastern Germany was marked by significant socio-environmental transformations, including the decline of human activity, settlement abandonment, and a reduction in cereal cultivation, particularly rye (*Secale cereale*). While these changes are well-documented in pollen and archaeological records, their underlying drivers—whether socio-political instability, agricultural crises, or environmental pressures—remain debated. Here, we synthesize multiproxy evidence, including high-resolution pollen data, climate reconstructions, and archaeobotanical data to explore the interplay between climatic fluctuations, agricultural practices, and human mobility during LAMP.

Although previous studies have examined socio-environmental changes during the Migration Period using archaeological and palynological evidence, this study is the first to integrate high-resolution pollen records, archaeobotanical data, and climate model simulations specific to northeastern Germany to systematically evaluate the role of climatic anomalies in shaping agricultural and demographic patterns. We focus on the Dark Age Cold Period (DACP; 350–700 CE) and the Late Antique Little Ice Age (LALIA; 536–660 CE), which brought cold and wet conditions to northern Europe, likely disrupting agricultural productivity and fostering the spread of *Claviceps purpurea* (ergot), a toxic fungus affecting cereal crops, particularly rye. Our findings suggest that these climatic anomalies created favorable conditions for ergot outbreaks, leading to agricultural instability and reduced food security. This, combined with socio-political pressures, may have contributed to the observed decline in human activity and settlement abandonment.

By integrating palynological, climatic, and archaeobotanical data, this study highlights the complex interactions between environmental stressors and human responses during the LAMP. We suggest that the climatic anomalies of the DACP and LALIA, coupled with the vulnerability of cereal crops to ergot infestation, influenced agricultural and demographic shifts in northeastern Germany. This review not only refines our understanding of the DACP and the LALIA but also demonstrates how climatic stressors and natural hazards can amplify socio-political vulnerabilities in past societies (or pre-industrial societies).
