## Supplementary material for "The role of climatic anomalies in agricultural instability and settlement abandonment in northeastern Germany during the Migration Period": Archaeobotanical data: Archaeobotanical data - Copy.xlsx

### Sheet: Sheet1
Supplementary material for Alinezhad et al. ##, The role of climatic anomalies in agricultural instability and settlement abandonment in northeastern Germany during the Migration Period
Data source-References	ID	site	Archaeological context	E	N	Chronology	Secale cereale (rye)	Triticum sp. (wheat)	Hordeum sp. (barley)	Avena sp. (oat)	Panicum miliaceum (proso millet)	Sum	site	Secale cereale (rye)%	Triticum sp. (wheat)%	Hordeum sp. (barley)%	Avena sp. (oat) %	Panicum miliaceum (proso millet)%	layer	path
Neef, R., (2002; table 25; p. 322/323)	1	Neuenhagen	no data	411547	5.82028e+06	Pre Roman Iron Age (PRIA)	0	13	11	0	1	25	Neuenhagen	0	52	44	0	4	Test all sites CVS	file:///C:/Users/ROOTS32/Desktop/QGIS%20Khadijeh%20ergot/Test%20all%20sites%20CVS.csv?type=csv&delimiter=,%5Ct&maxFields=10000&detectTypes=yes&xField=E&yField=N&crs=EPSG:32633&spatialIndex=no&subsetIndex=no&watchFile=no
Wiethold et al (2008; table 3; p. 411; eisenzeitlich-keltisch, La2, La2/3)	2	Mardorf*	waste pits, postholes	494024	5.62361e+06	Pre Roman Iron Age	2	6689	30203	584	355	37833	Mardorf*	0.00528639	17.6803	79.8324	1.54363	0.938334
Behre, K.-E., (1990; table 1; 1st cent. BCE; p. 143 )	3	Rullstorf*	mass finds from pits	602038	5.90516e+06	Pre Roman Iron Age	0	315	200	6134	0	6649	Rullstorf*	0	4.73755	3.00797	92.2545	0
Kreuz, A. (2004; table 12; AK1006 DÜN; p.137-144)	4	Fellingshausen / Dünsberg	pit	471407	5.60979e+06	Pre Roman Iron Age	0	128	12870	557	0	13555	Fellingshausen / Dünsberg	0	0.944301	94.9465	4.10918	0
Kreuz, A. (2004; table 14; AK123 NES; RKZ2/3; p. 148-157)	5	Nieder-Eschbach	mass find/ storage	476495	5.56077e+06	Roman Iron Age (RIA)	867	47223	55260	0	14	103364	Nieder-Eschbach	0.838783	45.6861	53.4616	0	0.0135444
Kreuz, A. (2004; table 14; AK2569 EZ; RKZ 3; p. 148-157)	6	Echzell	mass find/ storage	491830	5.58197e+06	Roman Iron Age	1683	4658	35	0	0	6376	Echzell	26.3959	73.0552	0.548934	0	0
Berg-Hobohm, S., (2004; table 50; p. 142)	7	Göritz*	mass finds from pits	433833	5.73922e+06	Roman Iron Age	35101	9232	35943	1133	295	81704	Göritz*	42.9612	11.2993	43.9917	1.38671	0.361059	Test all sites CVS	file:///C:/Users/ROOTS32/Desktop/QGIS%20Khadijeh%20ergot/Test%20all%20sites%20CVS.csv?type=csv&delimiter=,%5Ct&maxFields=10000&detectTypes=yes&xField=E&yField=N&crs=EPSG:32633&spatialIndex=no&subsetIndex=no&watchFile=no
Neef, R., (2002; table 25; p. 323)	8	Klein Köris	no data	410665	5.78003e+06	Roman Iron Age	7301	1	14616	6	143	22067	Klein Köris	33.0856	0.00453165	66.2346	0.0271899	0.648026	Test all sites CVS	file:///C:/Users/ROOTS32/Desktop/QGIS%20Khadijeh%20ergot/Test%20all%20sites%20CVS.csv?type=csv&delimiter=,%5Ct&maxFields=10000&detectTypes=yes&xField=E&yField=N&crs=EPSG:32633&spatialIndex=no&subsetIndex=no&watchFile=no
Neef, R., (2002; table 25; p. 323)	9	Schwennenz*	postholes, pits	457110	5.91688e+06	Roman Iron Age	95	907	293418	29	5059	299508	Schwennenz*	0.0317187	0.30283	97.9667	0.00968255	1.6891	Test all sites CVS	file:///C:/Users/ROOTS32/Desktop/QGIS%20Khadijeh%20ergot/Test%20all%20sites%20CVS.csv?type=csv&delimiter=,%5Ct&maxFields=10000&detectTypes=yes&xField=E&yField=N&crs=EPSG:32633&spatialIndex=no&subsetIndex=no&watchFile=no
Schiemann, E. (1957; storage facilities D and E/F; p. 110 and 114)	10	Kablow*	mass finds from storage facilities	413033	5.79573e+06	Roman Iron Age	13283	5767	4890	0	5500	29440	Kablow*	45.1189	19.589	16.6101	0	18.6821	Test all sites CVS	file:///C:/Users/ROOTS32/Desktop/QGIS%20Khadijeh%20ergot/Test%20all%20sites%20CVS.csv?type=csv&delimiter=,%5Ct&maxFields=10000&detectTypes=yes&xField=E&yField=N&crs=EPSG:32633&spatialIndex=no&subsetIndex=no&watchFile=no
Medovic, A. (2004; table 2; p. 192)	11	Groß Lübbenau*	mass find from cultural layer	430082	5.7415e+06	Slavic period	406945	15160	4704	1825	240387	669021	Groß Lübbenau*	60.8269	2.266	0.703117	0.272787	35.9312	Test all sites CVS	file:///C:/Users/ROOTS32/Desktop/QGIS%20Khadijeh%20ergot/Test%20all%20sites%20CVS.csv?type=csv&delimiter=,%5Ct&maxFields=10000&detectTypes=yes&xField=E&yField=N&crs=EPSG:32633&spatialIndex=no&subsetIndex=no&watchFile=no
Neef, R., (2002; table 25; p. 323)	12	Lebehn 1	mass find from pits	455326	5.91396e+06	Early Slavic	110	8	1790	0	1085	2993	Lebehn 1	3.67524	0.26729	59.8062	0	36.2513	Test all sites CVS	file:///C:/Users/ROOTS32/Desktop/QGIS%20Khadijeh%20ergot/Test%20all%20sites%20CVS.csv?type=csv&delimiter=,%5Ct&maxFields=10000&detectTypes=yes&xField=E&yField=N&crs=EPSG:32633&spatialIndex=no&subsetIndex=no&watchFile=no
Neef, R., (2002; table 25; p. 323)	13	Lebus	no data	468490	5.81365e+06	Late Slavic	336	3	0	9	0	348	Lebus	96.5517	0.862069	0	2.58621	0	Test all sites CVS	file:///C:/Users/ROOTS32/Desktop/QGIS%20Khadijeh%20ergot/Test%20all%20sites%20CVS.csv?type=csv&delimiter=,%5Ct&maxFields=10000&detectTypes=yes&xField=E&yField=N&crs=EPSG:32633&spatialIndex=no&subsetIndex=no&watchFile=no
Behre, K.-E., Kucan, D., (1994; table 8; 1st-3rd cent. CE; p. 54)	14	Flögeln	postholes of storage facility	486945	5.94612e+06	Roman Iron Age	807	21	282	41	4	1155	Flögeln	69.8701	1.81818	24.4156	3.54978	0.34632	Test all sites-UTM 32N-CVS	file:///C:/Users/ROOTS32/Desktop/QGIS%20Khadijeh%20ergot/Test%20all%20sites-UTM%2032N-CVS.csv?type=csv&delimiter=,%5Ct&maxFields=10000&detectTypes=yes&xField=E&yField=N&crs=EPSG:32632&spatialIndex=no&subsetIndex=no&watchFile=no
Behre, K.-E., Kucan, D., (1994; table 9; 4th-6th cent. CE; p. 54)	14	Flögeln*	storage pits, postholes, kiln, cultural layer	486945	5.94612e+06	RIA/Migration Period	23393	42	10359	2103	5	35902	Flögeln*	65.1579	0.116985	28.8535	5.85761	0.0139268	Test all sites-UTM 32N-CVS	file:///C:/Users/ROOTS32/Desktop/QGIS%20Khadijeh%20ergot/Test%20all%20sites-UTM%2032N-CVS.csv?type=csv&delimiter=,%5Ct&maxFields=10000&detectTypes=yes&xField=E&yField=N&crs=EPSG:32632&spatialIndex=no&subsetIndex=no&watchFile=no
* sites with ergot finds
